# Transcriptomic profiling of fibropapillomatosis in green sea turtles (*Chelonia mydas*) from South Texas

**DOI:** 10.1101/2020.10.29.360834

**Authors:** Nicholas B. Blackburn, Ana Cristina Leandro, Nina Nahvi, Mariana A. Devlin, Marcelo Leandro, Ignacio Martinez Escobedo, Juan M. Peralta, Jeff George, Brian A. Stacy, Thomas W. deMaar, John Blangero, Megan Keniry, Joanne E Curran

**Author notes:** **Correspondence to:** Nicholas B. Blackburn. Email contact and.

## Abstract

Sea turtle fibropapillomatosis (FP) is a tumor promoting disease that is one of several threats globally to endangered sea turtle populations. The prevalence of FP is highest in green sea turtle (*Chelonia mydas*) populations, and historically has shown considerable temporal growth. FP tumors can significantly affect the ability of turtles to forage for food and avoid predation and can grow to debilitating sizes. In the current study, based in South Texas, we have applied transcriptome sequencing to FP tumors and healthy control tissue to study the gene expression profiles of FP. By identifying differentially expressed turtle genes in FP, and matching these genes to their closest human ortholog we draw on the wealth of human based knowledge, specifically human cancer, to identify new insights into the biology of sea turtle FP. We show that several genes aberrantly expressed in FP tumors have known tumor promoting biology in humans, including *CTHRC1* and *NLRC5*, and provide support that disruption of the Wnt signaling pathway is a feature of FP. Further, we profiled the expression of current targets of immune checkpoint inhibitors from human oncology in FP tumors and identified potential candidates for future studies.
