## Supplementary Table 3 for "Transcriptomic profiling of fibropapillomatosis in green sea turtles (*Chelonia mydas*) from South Texas"

	ID	Description	GeneRatio	BgRatio	pvalue	p.adjust	qvalue	geneID	Count
hsa04060	hsa04060	Cytokine-cytokine receptor interaction	24/186	182/5658	3.74248535470539e-09	8.71999087646356e-07	7.48497070941079e-07	920/6373/10563/3952/7852/6372/8784/3560/6351/1234/50615/9466/6352/3624/3595/10913/3574/2920/8809/7850/3559/650/3575/6363	24
hsa04640	hsa04640	Hematopoietic cell lineage	13/186	63/5658	8.54267612693286e-08	9.95221768787678e-06	8.54267612693286e-06	920/914/3108/924/3122/3678/926/3574/931/7850/3559/3575/102723407	13
hsa04062	hsa04062	Chemokine signaling pathway	19/186	145/5658	1.97391519035989e-07	1.53307413117952e-05	1.31594346023993e-05	6373/10563/6772/7852/1794/6372/6351/5332/1234/23533/7409/57580/6352/3055/5880/2920/3702/6363/653361	19
hsa04061	hsa04061	Viral protein interaction with cytokine and cytokine receptor	12/186	60/5658	3.93108006107779e-07	2.11527749687378e-05	1.81568883851826e-05	6373/10563/7852/6372/3560/6351/1234/6352/2920/8809/3559/6363	12
hsa04514	hsa04514	Cell adhesion molecules (CAMs)	16/186	110/5658	4.53922209629566e-07	2.11527749687378e-05	1.81568883851826e-05	920/3695/80380/914/3108/5788/9672/940/3122/3689/926/7412/57502/3683/1493/6404	16
hsa05323	hsa05323	Rheumatoid arthritis	12/186	62/5658	5.72843103250029e-07	2.22454071762095e-05	1.90947701083343e-05	3108/6372/1513/6352/7097/940/3122/3689/2920/3683/1493/102723407	12
hsa05140	hsa05140	Leishmaniasis	11/186	54/5658	1.00491307884858e-06	3.34492496245312e-05	2.87118022528165e-05	6772/3108/65108/4843/7097/1536/3122/3689/4688/653361/102723407	11
hsa05150	hsa05150	Staphylococcus aureus infection	9/186	36/5658	1.614579558827e-06	4.70246296508363e-05	4.0364488970675e-05	3108/3875/3122/3689/342574/3861/3683/102723407/6404	9
hsa04670	hsa04670	Leukocyte transendothelial migration	14/186	94/5658	1.8320113332509e-06	4.74287378497177e-05	4.07113629611311e-05	4318/83593/7070/7852/7409/1536/399/3689/5880/7412/3702/4688/3683/653361	14
hsa05416	hsa05416	Viral myocarditis	9/186	40/5658	4.18465551833563e-06	9.75024735772203e-05	8.36931103667127e-05	841/3108/940/3122/3689/5880/5551/3683/102723407	9
hsa05320	hsa05320	Autoimmune thyroid disease	6/186	19/5658	2.21065575077424e-05	0.000468257081754907	0.000401937409231679	3108/940/3122/5551/1493/102723407	6
hsa04612	hsa04612	Antigen processing and presentation	8/186	38/5658	2.46120556115365e-05	0.000477884079790668	0.000410200926858942	920/567/4261/3108/1520/972/3122/926	8
hsa05152	hsa05152	Tuberculosis	14/186	130/5658	8.12704186045082e-05	0.00145661596421926	0.00125031413237705	841/4261/6772/3108/1520/972/1594/4360/4843/26253/7097/3122/3689/102723407	14
hsa04145	hsa04145	Phagosome	12/186	105/5658	0.000150165550570138	0.00249918380591729	0.00214522215100197	3108/1520/4360/7097/10381/1536/3122/3689/3678/4688/653361/102723407	12
hsa05330	hsa05330	Allograft rejection	5/186	17/5658	0.000163153036205819	0.00250295904162751	0.00214846269667597	3108/940/3122/5551/102723407	5
hsa05145	hsa05145	Toxoplasmosis	11/186	91/5658	0.000171877015734078	0.00250295904162751	0.00214846269667597	841/4261/8651/6772/3108/1234/23533/4843/7097/23643/3122	11
hsa04672	hsa04672	Intestinal immune network for IgA production	6/186	27/5658	0.000193608184847081	0.00265357100408058	0.00227774335114213	3695/3108/7852/940/3122/102723407	6
hsa05340	hsa05340	Primary immunodeficiency	6/186	29/5658	0.000294126508116859	0.00380730424395712	0.00326807231240955	920/4261/5788/926/3575/102723407	6
hsa05321	hsa05321	Inflammatory bowel disease (IBD)	7/186	44/5658	0.000506309593493521	0.00620895448863108	0.00532957466835286	6772/3108/50615/7097/3122/3595/8809	7
hsa04630	hsa04630	JAK-STAT signaling pathway	12/186	121/5658	0.000568924901444826	0.00662797510183222	0.00568924901444826	8651/3952/6772/3560/50615/116379/9466/3595/3574/894/3559/3575	12
hsa05133	hsa05133	Pertussis	8/186	59/5658	0.000618259368689687	0.00685973490022367	0.00588818446371131	3659/3394/834/6372/4843/23643/3689/3678	8
hsa04621	hsa04621	NOD-like receptor signaling pathway	12/186	126/5658	0.000820082716611716	0.00848283040331332	0.00728139948782259	841/6772/2633/2634/91662/834/5332/6352/1536/340061/4210/2920	12
hsa04620	hsa04620	Toll-like receptor signaling pathway	9/186	77/5658	0.000864588522035064	0.00848283040331332	0.00728139948782259	841/6373/6772/6351/1513/6352/7097/23643/7098	9
hsa05332	hsa05332	Graft-versus-host disease	4/186	14/5658	0.000873767938538711	0.00848283040331332	0.00728139948782259	3108/940/3122/5551	4
hsa05135	hsa05135	Yersinia infection	11/186	119/5658	0.00172069097759469	0.0160368399111825	0.0137655278207575	920/2533/834/3937/7409/644150/4210/5880/3678/926/102723407	11
hsa04659	hsa04659	Th17 cell differentiation	9/186	87/5658	0.00207345941342575	0.0185813862818539	0.0159496877955827	920/6772/3108/3560/50615/9466/3662/3122/3559	9
hsa04650	hsa04650	Natural killer cell mediated cytotoxicity	8/186	73/5658	0.00253350802117364	0.0218611392079056	0.0187649263587172	4068/3937/7409/3689/5880/5551/3683/102723407	8
hsa05166	hsa05166	Human T-cell leukemia virus 1 infection	14/186	183/5658	0.00262708969022041	0.0218611392079056	0.0187649263587172	920/4316/567/3108/2113/3560/3122/3689/894/7850/3559/4487/3683/6688	14
hsa05310	hsa05310	Asthma	3/186	10/5658	0.00353654571104902	0.0281427297631331	0.0241568495820885	3108/3122/102723407	3
hsa04940	hsa04940	Type I diabetes mellitus	4/186	20/5658	0.00362352743731327	0.0281427297631331	0.0241568495820885	3108/940/3122/5551	4
hsa04666	hsa04666	Fc gamma R-mediated phagocytosis	8/186	80/5658	0.00449522258959457	0.0327308394804855	0.0280951411849661	1794/5788/65108/7409/3055/5880/653361/102723407	8
hsa05146	hsa05146	Amoebiasis	8/186	80/5658	0.00449522258959457	0.0327308394804855	0.0280951411849661	5332/4843/5273/7097/3689/2920/7850/102723407	8
